# Estimating driver-tissues by robust selective expression of genes associated with complex diseases or traits

**DOI:** 10.1101/491878

**Authors:** Lin Jiang, Chao Xue, Shangzhen Chen, Sheng Dai, Peikai Chen, Pak Chung Sham, Haijun Wang, Miaoxin Li

## Abstract

The driver tissues or cell-types of many human diseases, in which susceptibility genes cause the diseases, remain elusive. We developed a framework to detect the causal-tissues of complex diseases or traits according to selective expression of disease-associated genes in genome-wide association study (GWAS). The core method of the framework is a new robust z-score to estimate genes’ expression selectivity. Through extensive computing simulations and comparative analyses in a large-scale schizophrenia GWAS, we demonstrate the robust z-score is more sensitive than existing methods to detect multiple selectively expressed tissues, which further lead to the estimation of more biological sensible driver tissues. The effectiveness of this framework is further validated in five representative complex diseases with the usage of GWAS summary statistics and transcript-level expression in GTEx project. Finally, we also demonstrate that the prioritized tissues and the robust selective expression can enhance characterization of directly associated genes of a disease as well. Interesting results include the estimation of lung as a driver tissue of rheumatoid arthritis, consistent with clinical observations of morbidity between rheumatoid arthritis and lung diseases.
