## Supplementary material for "Estimating driver-tissues by robust selective expression of genes associated with complex diseases or traits"

### Sheet: SCZ
Gene	P1	P2	PubMedID
By p-value ranking
TOB2	1.29e-10	0.00181	19935739
SLC32A1	6.8e-10	0.00257	22968646
ACO2	6.3e-07	0.23826	23738220
MIR2682	1.09e-15	-	25434007
PPDPF	2.1e-07	0.0038	26728569
PITPNM2	7.75e-15	1.39e-05	28195573
DNMT3A	1.47e-07	3.63e-06	27545441;26704217;24859147;22315408;22264868;20716949;19029285;17878930
CREB1	1.41e-07	0.01756	29158582;27435909;26899345;26894264;26666204;25414651;25284466;25043418;22293360
ABCB1	4.48e-09	8.71e-06	30016952;29668471;29636286;29620694;29191720;28919802;28696411;28597291;28429622;27043126;26948503;26718955;26282453;26076775;25714447;25563806;24918524;24589909;24240480;23609388;23606027;22910404;22909202;22120873;21894153;21364332;21192135;21148022;21142916;20195292;20143052;20060871;18806696;18708991;18543120;18478216;17142980;17113599;17054409;16386826;22034253
CHRNA5	8.03e-08	0.13049	30366711;30202994;30142156;29302221;29228394;28921935;28112735;23196875;21418140;20393456
By selective expression ranking
RERE	0.00325	5.31e-08	27762073
CYP26B1	1.78e-05	4.41e-07	19703508
PSCA	1.65e-05	2.9e-07	22096516
KMT2E	0.0008	2.89e-07	25135975
XRCC3	1	1.28e-08	26554302
ECM1	1	9.39e-08	26564090
HSPD1	0.39611	1.65e-08	27242348
ALDOA	0.98914	2.71e-07	28382934
PRICKLE2	5.12e-06	6.35e-07	28856687
SPATS2L	2.31e-05	2.44e-11	29136250
NTRK3	0.00012	4.43e-08	26410934;24936775;23727532;23402795;20554328
DGKZ	0.05259	1.23e-07	27269905;21747397
NEGR1	1.28e-05	3.92e-07	29434535;23962679
MIR137HG	1	6.29e-14	29635364;26836412;26123324;25395183;23683160
AKT3	0.36854	1.79e-06	29942251;28467426;28442992;25807342
DRD2	0.05705	7.98e-08	30408108;30389402;30332506;30295716;30253269;30132460;30118972;30103286;29945153;29791666;29723151;29653893;29589131;29531031;29480208;29466326;29373732;29304112;29255361;29156812;29107444;29071300;29042896;29032150;28940477;28755876;28745671;28744562;28696411;28692863;28583861;28548579;28538174;28535798;28523234;28454051;28416594;28405133;28398340;28264500;28259861;28192769;28104410;28096775;280…
STATISTIC (hit counts/non-hit counts): By p-value ranking:10/23; By selective expression ranking:16/20 Fisher's exact test: P(H1=p-value>selective expression)=0.681735840453; P(H1=selective expression>p-value)=0.534616350562
Note: P1: This is a conditional gene-based association p-value according to statistical significance order. P2: This is a conditional gene-based association p-value according to tissue-specific pathogenic potential. The papers co-mentioning the gene and diseases/traits in the titles or abstracts in PubMed database were searched by the API function.

### Sheet: BD
Gene	P1	P2	PubMedID
By p-value ranking
NCAN	4.89e-07	0.28669	29998116;29541150;25858580;25801500;25220293;23795679;23712748;23663951;23198940;22952076;22497794;21946175;21353194
MIR2113	0.00057	-	24618891
ABCB1	4.17e-06	0.01098	29668471;29021832;23273899;18165917
LMAN2L	1.01e-05	0.00441	24914473;23712748;22182935
TRANK1	1.08e-09	0.00177	29541150;28166306;28115744;25194313;24618891;24280982;22182935
AFG1L	0.00037	-	20872768
MCHR1	1.92e-06	1.0	19502010
By selective expression ranking
DHH	0.1238	0.00074	25517604;23070075
PBRM1	0.09044	0.00026	27142060;25858580;23967141;25505659;22560537;21946175;21037240
CD4	0.00123	0.00025	30038233;29888230;28940477;28025071;27181178;22989476;21443944;19091302;19059449
SLC25A17	0.31166	8.51e-05	30120083
SLPI	0.20094	1.32e-05	28910601
AKAP9	0.00123	0.00042	25943950
MAD1L1	0.0033	7.88e-05	28115744;27184339;24280982
SHANK2	0.00126	0.00031	29046483;24700553;24124131
FGFR1	0.07673	0.00026	22989054;20615089;19204725;18301394;18068248;16861106
STATISTIC (hit counts/non-hit counts): By p-value ranking:7/44; By selective expression ranking:9/36 Fisher's exact test: P(H1=p-value>selective expression)=0.863743141275; P(H1=selective expression>p-value)=0.291176153038
Note: P1: This is a conditional gene-based association p-value according to statistical significance order. P2: This is a conditional gene-based association p-value according to tissue-specific pathogenic potential. The papers co-mentioning the gene and diseases/traits in the titles or abstracts in PubMed database were searched by the API function.

### Sheet: CAD
Gene	P1	P2	PubMedID
By p-value ranking
AS3MT	2.34e-07	0.00519	28957430
HECTD4	5.03e-10	0.00418	25820152;22751097
APOE	8.94e-12	0.20481	30413934;30369316;30241732;30219874;30176239;30165101;29891806;29860106;29740026;29701665;29695241;29653075;29599138;29534716;29431644;29401724;29378206;29311965;29304538;29202360;29162602;29096742;29091929;28888922;28873088;28727855;28705542;28686695;28539666;28512139;28445809;28391878;28299413;28291223;28167353;28117839;28115514;28086795;27864399;27831589;27796860;30167534;27736672;27551170;272…
EDEM2	0.00017	0.0024	27882376;22703881
FOLH1	0.00014	0.00164	26209006
CFDP1	2.79e-08	0.8313	26276885;25093840;23152477
FES	2.23e-05	0.01574	30146127;26015811;21909115
PLPP3	2.84e-07	-	29518748;28291223;27694435;26034042;25835000;24504738;23994195;23667179;23104851;22835522
By selective expression ranking
TEX41	0.00373	0.00012	29511194
SLC44A2	0.02942	0.00021	27829169;26908601
TCF21	0.08225	9.31e-08	30307970;30146127;28481916;26909569;26090325;26020946;26020271;25469260;24573017;24475106;22751097
NT5C2	0.00219	4.83e-07	24262325
ATXN2	0.45809	1.95e-06	28843344;26677855;25893417;25820152;23303523
APOB	0.00065	0.00015	30387901;30053815;30018661;30004115;29846435;29720182;29618370;29544473;29450819;29359673;29162602;28982360;28903360;28739396;28705542;28697767;28647778;28511322;28341552;28337704;28207527;28167353;28159968;28062492;27932355;24404629;27878139;27516387;27236033;29767610;27062410;27050191;26947601;26946290;26927322;26878010;26629186;26620683;26449324;26415676;26343872;26279978;26228671;26221293;259…
SORT1	0.1858	0.00024	29740590;28705542;28637783;28539666;28167353;27846466;26464717;25593281;25401472;24674750;24622110;24500115;24251769;23910371;23535823;23364394;23050023;22984364;22623978;22476029;22466652;22216278;21463265;21297524;19660754;18462017;18193044;18193043
ARNT	0.00289	0.00044	28481916;24353446;22707558
ATP2B1	0.13861	0.00034	29902063;26534935;25740055;25385345;23303523;22751097
VEGFA	0.00253	0.0004	30344699;30183452;30111293;30079603;30035366;29973139;29870767;29843150;29742506;29557990;29067980;28888922;28811677;28364978;28335793;28129392;28122380;28050558;27997860;27994218;27835972;27704620;27379921;29367569;27264638;27111169;26930482;26782573;26683794;26657563;26380016;26214161;25959001;25575606;25332796;25327597;25268946;25128838;25112288;24888196;24886494;24865854;24736319;24419917;242…
SMARCA4	0.59963	9.24e-05	28938645;28515798;25469260;24902015;24219970;24190014;20810930
CS	0.50192	0.0005	28798782;28335793;28254873;27816807;27013610;26667367;25902883;25494014;25012963;24913112;23665469;23644085;21978922;19623513;19376684;19093728;18341529;17967979;17250879;16854949;16620282;15963412;15896617;15309013;14745144;14661003;14587642;12868989;12433026;12392824;11182186;11112001;9859091;8814524;2860444
BCAM	0.04654	3.52e-08	15838271
APOC1	0.00879	9.42e-06	30002403;28539666;22474067
SIPA1	0.7863	0.00039	30146127;26015811
BCAR1	0.06279	9.49e-08	28860667;26276885;23152477
STATISTIC (hit counts/non-hit counts): By p-value ranking:8/15; By selective expression ranking:16/15 Fisher's exact test: P(H1=p-value>selective expression)=0.934827983856; P(H1=selective expression>p-value)=0.170228916056
Note: P1: This is a conditional gene-based association p-value according to statistical significance order. P2: This is a conditional gene-based association p-value according to tissue-specific pathogenic potential. The papers co-mentioning the gene and diseases/traits in the titles or abstracts in PubMed database were searched by the API function.

### Sheet: Height
Gene	P1	P2	PubMedID
By p-value ranking
SPON1	3.16e-19	0.01145	23494413
IHH	8.11e-36	0.006	29155992;28146470;24251138;23992905;22914739;22475139;20400458;18391952;15754734;14612457
SDR16C5	1.27e-63	1.83e-09	24962532;23758625
MMP24	2.62e-13	0.02329	26304632
SUPT3H	7.66e-18	0.39831	22407027;19893584
SLC22A4	7.42e-41	1.0	16469794
ANAPC13	3.88e-13	0.06442	22782628
SV2A	2.18e-59	4.33e-07	23354108;21194605;19266077
ADGRG6	8.35e-57	-	25493288;25281659;24671582;21124978;20546612;20397748;19343178
MAP3K3	1.79e-58	3.67e-05	26304632;22021425
LIN28A	3.53e-11	5.21e-11	20512147
ZNFX1	7.99e-29	0.00025	25281659
C17orf67	5.67e-18	1.0	23354108;19266077
By selective expression ranking
VARS	-	4.73e-14	15067400;12405644
CHCHD7	0.01672	1.29e-13	25931611;24962532;24636660;23758625
C6orf106	-	1.15e-34	23354108
PITX1	1.0	8.13e-24	22207380;9004175
SLC38A1	0.00029	9.79e-12	22028413
IGFBP4	2.08e-06	3.87e-12	29982553;23563607;15272236
RUNX2	0.31229	4.22e-17	30016033;29614837;29605718;29436145;28373878;28056872;27633319;27704615;26479802;25755819;25382630;25014232;24485890;24464023;24346859;24269278;23586051;22505075;22407027;22047303;21307122;21159735;20066244;19508216;17878995;16775210;16575902;12930691;12196916;11870762
FOXP1	1.65e-10	7.6e-13	27604177
FKBP5	-	2.56e-16	19254810
SLC22A5	0.04426	4.88e-17	16469794
NPR2	1.0	3.21e-11	29143708;27941173;25703509;25196103;24001744;17652215;16384845
NCAPG	0.00268	2.82e-77	30265593;27925399;26272623;26260584;25931611;24707981;23418885;23418579;23226511;22808074;22615965;22035007;20647382
CYP19A1	0.03774	1.4e-15	28977209;25264451;25002878;23748068;23456168;23329769;22964562;22185650;22106445;22104650;22024975;20539301;18305346;16733710;15811932;15784178;15483095;15207764;15132727;15072827;12864794;12689685;11549641;11392377;8530621
SOCS2	0.03501	1.32e-30	26304632;24905066;23354108;22768656;20951296;19864454;19266077;17469064
CD79B	1.11e-08	2.73e-19	21124953
SCUBE3	-	1.4e-14	25090094
TGFB2	2.92e-06	7.61e-29	28692738;25765547;24253421
HMGA1	-	7.49e-35	25366846;25090094;20546612;20189936
IGF2	2.02e-10	6.91e-13	30249230;29998907;28870985;28343662;26677828;26347357;24888844;24374893;23269622;23148549;22646060;20301499;20406781;19953105;19864454;19786462;19701694;19700863;19546867;18230663;17488802;17044860;12446294;10573016;7947283
CS	1.0	9.34e-14	29767073;29555463;29432586;29123488;28597430;28514842;27080419;26864763;26791926;26311326;25307937;25044251;24162032;24053854;23826643;23456168;23428000;23381809;23359993;20301516;21990373;26596440;20189937;19501445;19134458;19068607;18825877;17990526;16831847;16648759;15639702;15521956;1481945;1355640;1785325;3378920
LIN28B	1.0	5.46e-36	27338933;23449627;23354108;23152804;22882789;22174699;20512147;20398887;20303062;19448622;19448620
FBN1	7.35e-11	2.69e-12	29226593;28846673;28331219;28050285;24039054;24008997;22950452;22887731;22221020;19361604;19199346;17024364;15598221;15523638;7738200;7802039
TSEN15	0.00025	7.96e-33	28744006
PKD1	1.0	1.34e-11	30230107;30022320;27796018;26932689;26823553;26453610;25475747;9856513
CTPS1	1.0	2.75e-13	19539062;19524292;9187176;8797413
LTA	-	9.1e-15	24896147;23527306
PPARD	-	5.89e-13	25366846;19818126;19383774
POLR2B	0.29874	1.37e-11	26884814
MICB	-	4.47e-19	16776673
CENPW	1.0	2.85e-40	25281659;20546612
STATISTIC (hit counts/non-hit counts): By p-value ranking:13/68; By selective expression ranking:30/96 Fisher's exact test: P(H1=p-value>selective expression)=0.937190237117; P(H1=selective expression>p-value)=0.120807594044
Note: P1: This is a conditional gene-based association p-value according to statistical significance order. P2: This is a conditional gene-based association p-value according to tissue-specific pathogenic potential. The papers co-mentioning the gene and diseases/traits in the titles or abstracts in PubMed database were searched by the API function.

### Sheet: RA
Gene	P1	P2	PubMedID
By p-value ranking
CCR5	6.37e-08	1.97e-05	30397034;29880013;29706965;28866647;28515692;28150777;27208805;26628988;26419001;26150752;26069140;25964045;25853812;25430645;25425280;25352399;25300256;25163740;25159162;22927710;22924548;22527134;22479344;22392992;22006178;21699506;21532055;20943041;20855251;20693270;20682662;20662070;20369317;20032224;19811270;19804625;19740335;19593575;19538721;19403382;19104082;19017998;18292571;18221152;181…
HLA-DOA	8.27e-69	1.0	27486778;19741715;8514235;2082017;3014346;2898314
DAXX	5.33e-23	0.13675	17360386
ATP6V1G2	9.48e-311	-	16971954;12509789;11170743
HLA-B	8.31e-186	-	30217207;30064915;29901021;28560257;26098791;25580908;25070946;24656864;24532677;24092415;23322470;22723329;22286218;20854863;20018070;19116923;22461093;19412418;17233401;15252211;15077289;15022317;12734891;12455817;10908695;9203029;8892091;9395559;7842529;7955611;7684959;8323378;1355065;1672123;3065568;3629207;6210236;6214529;310605;83591;846509;136874
LEMD2	1.86e-10	1.0	25927497
SAPCD1	6.14e-24	1.0	21293383
UHRF1BP1	6.64e-10	1.0	21068098
IRF5	9.89e-10	0.02096	30199605;29379122;29071117;28802150;27160622;27092776;26939566;26879349;26315890;26207886;26063186;25351936;25284481;25263394;25036352;25011482;24223576;24014567;23941291;23818173;23801380;23460240;23288628;23053960;21807777;21239750;20980283;20691091;20483755;20453842;20453440;20112363;20090527;20049410;20046016;19856886;19228650;18843785;18752149;18438842;18408250;21794545;18285424;18075793;178…
ZNF311	3.65e-144	-	18309376
GRB7	5.78e-10	1.0	27445359;16778393
ITPR3	1.97e-153	1.0	20618519;18219441
AGPAT1	1.42e-77	-	27909437
RNF5	6.95e-55	0.00163	27909437
UBD	3.09e-199	1.0	30260019
HLA-DPB1	2.71e-108	1.0	30337930;29476350;29425827;29037901;27638722;25580908;24092415;22536334;22286218;21883133;21293383;19116921;9890094;9442804;9157088;7788332;7528189;8182623;9098407;2228045
PCAT29	1.15e-13	-	28134081
By selective expression ranking
HFE	-	1.39e-42	27898717;24264720;17456529;16468045;15785438;12635863;11688350;10990216
TNF	1.0	3.32e-25	30427250;30426454;30417444;30416388;30413189;30412746;30407878;30402834;30392568;30378113;30367550;30366278;30360768;30358109;30357602;30352759;30344681;30343885;30342345;30328549;30324535;30323820;30320628;30314410;30307604;30304567;30303512;30299246;30290714;30287909;30286793;30277570;30273785;30267788;30261687;30255760;30254017;30250404;30243783;30242542;30235245;30232372;30225702;30210560;302…
C4B	0.00749	7.81e-117	24782178;22894814;22528482;22514678;22267731;22076784;21659506;19674792;19155499;18276745;17921792;16679431;16387681;14748705;11033017;10361248;10343159;1833542;1991218;1976276;2158365;1971759;2530015;2737929;2785792;2711369;3067866;3482986;3330696;3459889
C4A	1.0	9.42e-75	22076784;17921792;16913666;11033017;10817772;10343159;9122716;8428242;1991218;1976276;1971759;2530015;2737929;2785792;2711369;3111796;3482986;3330696;3459889
BTN1A1	-	4.16e-64	21293383
GPANK1	1.0	1.21e-112	18835879
DDX39B	-	4.51e-88	18381799;16971954;15022317;12509789;11170743;1672123
HIST1H2BG	-	7.53e-176	23904455
HIST1H2BD	1.0	7.35e-179	23904455
CUTA	1.0	5.73e-34	27898717
C2	-	7.47e-240	29947342;28774272;28739878;28591946;26851694;26396668;26273625;25376468;25069714;23814065;23336983;23317165;21572631;21084287;20865034;20460737;19303343;18381794;15454884;14748705;12528106;11517928;11315923;11056675;10919278;10886239;9324017;9256029;9002043;8881769;7939135;8172570;8335082;1657009;1991211;1971759;1970334;2737929;3117066;3638367;3330696;3759100;3462903;2431580;4043978;6600509;67972…
BAG6	1.0	0.0	18835879
HLA-DQA2	1.0	2.52e-177	17568789
HLA-DQA1	1.0	1.74e-202	27585642;26272072;25672758;25550865;25014791;24840843;24082910;23678157;22286218;20472930;18509540;16792673;15077289;12691174;12072047;11454644;9389220;8882415;8185696;8484697;1625093;1347283;1753955;1680192;1979063
CDSN	-	2.21e-145	23769905
BCL11B	1.0	1.78e-13	29423022;28882568
PRRC2A	1.0	7.02e-62	18835879;15077289;10604236;9820598;1672123
TNFSF4	0.00245	1.02e-06	25652333;24532676;22174698;21068098;20090527
CDK2	0.03129	3.06e-08	28134081;27718235;26861296;25689151;21676922;21373746;17480064;16820932
CD28	6.87e-05	2.83e-10	30417018;30357602;30288187;30224649;30002661;29997500;29922080;29715455;29670615;29500936;29485127;29472917;29401118;29398253;29382374;29377743;29259723;28736556;28477078;28373873;28320444;27988812;27808571;27718235;27662596;27591335;27160622;27125674;27099767;27092776;27003097;26968452;26883061;26679631;26672908;26658904;26540618;26312914;26290328;26268060;26232454;25853812;25800509;25760296;257…
CD22	3.38e-06	2.11e-07	25427174;24600033;22945870;21435232;20178127;17585360;16652439;14989715;14962955;10714220;10643698;10079291;9651076;9440147;7510810
DDR1	1.0	2.05e-40	29225253;15334652
C6orf47	-	7.7e-157	18835879
CCHCR1	1.0	4.75e-16	22985493
BTN3A3	1.0	6.57e-203	27898717
TAPBP	1.0	5.05e-13	27445359
DDAH2	1.0	1.29e-92	25194333;23619555
TNXA	1.0	1.25e-11	10343159
HLA-DMA	1.0	4.29e-12	29382430;27898717;23582631;22211764;15547082;11881821;10689120;10575273;10375868;10371284;9676759;9588752;9153546
ABCF1	-	2.2e-79	27898717
GABBR1	-	2.67e-84	30260019
FOXJ3	2.93e-06	1.33e-07	23933633
LY6G5C	-	1.03e-155	18835879
STATISTIC (hit counts/non-hit counts): By p-value ranking:17/41; By selective expression ranking:33/64 Fisher's exact test: P(H1=p-value>selective expression)=0.782940047288; P(H1=selective expression>p-value)=0.335504776802
Note: P1: This is a conditional gene-based association p-value according to statistical significance order. P2: This is a conditional gene-based association p-value according to tissue-specific pathogenic potential. The papers co-mentioning the gene and diseases/traits in the titles or abstracts in PubMed database were searched by the API function.

### Sheet: TC
Gene	P1	P2	PubMedID
By p-value ranking
NCAN	3.34e-08	1.0	26780889;26758378;25597287;24633158;23594525;21860704;20832063
CELSR2	2.97e-121	-	28539666;26780889;25961943;24991929;24674750;23098650;21860704;20832063;20370913;18649068
BABAM2	2.75e-07	-	27864399;22458550;17120934
SARS	1.09e-11	1.0	15535901
HNF1A	1.65e-14	0.00953	28712822;28591938;26252223;26209006;24442509;10634821;9920109
TM6SF2	3.47e-10	-	29088779;29083408;26774178;26758378;26756786;25961943;25893821;24633158
R3HDM1	2.65e-12	0.00148	20370913
LPA	3.9e-22	1.4e-05	30414358;30394217;30358541;30112062;29765452;29752998;29732606;29715185;29511577;29464499;29441875;29207695;29201198;29170433;28951620;28772107;28725318;28711708;28671714;28469097;28412994;28402615;28395210;28338737;28334053;28162160;28051762;27849191;27810779;27748921;27710915;30258899;27392709;27359292;27165836;27150426;27099900;27095173;26849558;26847282;26836888;26758409;26632531;26622332;265…
ZPR1	1.89e-84	-	29410832;28666712;27257688;26780889;25688259;24989072;24688311;24623848
SUGP1	1.3e-61	1.0	21716755
By selective expression ranking
DOCK7	1.0	1.4e-30	27864399;26252223;24386095;21860704;20832063
APOC4-APOC2	1.0	8.88e-12	23119086
PVR	0.01315	8.13e-14	29863141;12561220
FADS3	1.0	2.34e-12	29795460;28237083;19148276;19060911
FADS1	1.0	6.67e-07	29847832;29795460;29084426;29080057;27929184;27382320;25994182;25661882;24890013;23667444;22629455;21593353;19148276
ABCG5	0.00028	2.56e-13	30270055;30116313;29886606;29593532;29425660;29387127;29056891;28863273;28771437;28203044;28199789;28065787;27929393;27344369;27052530;27017606;26843021;26608583;26586306;26483237;26173004;25745846;25645812;25444527;25290252;25050552;24847418;24710030;24423340;24292357;23894592;23827133;23673139;23561149;23244543;22981383;21860704;21128988;20832063;20715096;20505021;20370913;20170916;19917453;190…
TIMD4	2.99e-05	4.37e-11	29208769
APOA4	0.00204	3.17e-08	27257688;27131369;23979288;23497168;19592705;19403283;17378725;15359534;10343355;8838914
MAU2	1.0	1.77e-46	26780889
BCAM	4.59e-05	1.77e-31	17354463
PSRC1	1.0	2.03e-19	24991929;24674750;23098650;21860704;20370913;18649068
RAF1	1.0	1.92e-08	23166699
SLC22A3	0.00283	1.24e-10	29894858;28844485
ATXN2	1.0	4.1e-11	29915338
FGF21	0.05759	6.88e-08	30415242;30127091;29424246;29421579;28759185;27313611;27178737;27085971;27085392;23981342;23736354;23144467
DNAH11	0.00095	2.22e-07	19060911
SORT1	1.0	4.31e-16	28539666;28128572;26261636;26085104;25182463;24991929;24674750;23098650;21860704
IGF2R	0.0944	1.47e-21	29554514
BUD13	1.0	5.16e-19	29410832;27257688;25688259;25050552;24989072;24623848
RAB3GAP1	0.02936	8.74e-12	23028602;20370913
STATISTIC (hit counts/non-hit counts): By p-value ranking:10/31; By selective expression ranking:20/31 Fisher's exact test: P(H1=p-value>selective expression)=0.959275759737; P(H1=selective expression>p-value)=0.0990599149787
Note: P1: This is a conditional gene-based association p-value according to statistical significance order. P2: This is a conditional gene-based association p-value according to tissue-specific pathogenic potential. The papers co-mentioning the gene and diseases/traits in the titles or abstracts in PubMed database were searched by the API function.
